# The D-mannose/L-galactose pathway plays a predominant role in ascorbate biosynthesis in the liverwort *Marchantia polymorpha* but is not regulated by light and oxidative stress

**DOI:** 10.1101/2023.08.16.553627

**Authors:** Tetsuya Ishida, Yasuhiro Tanaka, Takanori Maruta, Takahiro Ishikawa

**Author notes:** **Corresponding author**: Takahiro Ishikawa.

## Abstract

Ascorbate plays an indispensable role in plants, functioning as both an antioxidant and a cellular redox buffer. It is widely acknowledged that the ascorbate biosynthesis in the photosynthetic tissues of land plants is governed by light-mediated regulation of the D-mannose/L-galactose (D-Man/L-Gal) pathway. At the core of this light-dependent regulation lies the *VTC2* gene, encoding the rate-limiting enzyme GDP-L-Gal phosphorylase. The *VTC2* expression is regulated by signals *via* the photosynthetic electron transport system. In this study, we directed our attention to the liverwort *Marchantia polymorpha*, representing one of the basal land plants, enabling us to conduct an in-depth analysis of its ascorbate biosynthesis. The *M. polymorpha* genome harbors a solitary gene for each enzyme involved in the D-Man/L-Gal pathway, including *VTC2*, along with three lactonase orthologs, which may be involved in the alternative ascorbate biosynthesis pathway. Through supplementation experiments with potential precursors, we observed that only L-Gal exhibited effectiveness in ascorbate biosynthesis. Furthermore, the generation of *VTC2*-deficient mutants through genome editing unveiled the inability of thallus regeneration in the absence of L-Gal supplementation, thereby revealing the importance of the D-Man/L-Gal pathway in ascorbate biosynthesis within *M. polymorpha*. Interestingly, gene expression analyses unveiled a distinct characteristic of *M. polymorpha*, where none of the genes associated with the D-Man/L-Gal pathway, including *VTC2*, showed upregulation in response to light, unlike other known land plants. This study sheds light on the exceptional nature of *M. polymorpha* as a land plant that has evolved distinctive mechanisms concerning ascorbate biosynthesis and its regulation.
