## Supplemental Table S1 for "The D-mannose/L-galactose pathway plays a predominant role in ascorbate biosynthesis in the liverwort *Marchantia polymorpha* but is not regulated by light and oxidative stress"

### Sheet: Sheet1
Supplementary Table S1 List of primers used for real-time PCR and genotyping.
Name	sequence（5' to 3'）
MpPMI-F	GGCTGGCATGCGTATTTCAG
MpPMI-R	TGCTGTTAACCCCTGCTCTG
MpPMM-F	ATGTGGACGGCACTCTAACG
MpPMM-R	ACCCCAACTGTCACAACCTG
MpVTC1-F	AAGCCTCAATCATGGTGACG
MpVTC1-R	AGATGCCGGCATTGATCTTG
MpGME-F	TTTCATCGCCTCGCACATTG
MpGME-R	TCCAATCGGAAGCAATCACG
MpVTC2-F	AATCGAATACGGGCATGTGC
MpVTC2-R	AAGGTTTCTGGGCAGATTCG
MpVTC4-F	TCTTGCGCCATGAATCTGTG
MpVTC4-R	TTCTTGCACGATGAGCACTC
MpGDH-F	TTGAAAGCTCTGCCTGTTCC
MpGDH-R	AGTCGACATTCAACCGCTTC
MpGLDH-F	ACTGCCGAAGAAGCACAAAG
MpGLDH-R	TCTTTGCCCAATGCTCATGC
MpEF1α-F	CCGAGATCCTGACCAAGG
MpEF1α-R	GAGGTGGGTACTCAGCGAAG
MpVTC2_F1	GTTCGATGAAAGTTCTGATCACTGCAG
MpVTC2_intron_R1	CGGCAGACAACTAGATTCTAAAAGATAATG
MpVTC2_R1	CCTCCTTTCTTGCGAGTTTGATATAGTCTAC
MpVTC2_Target1_F	CTCGGCCCAGAAACCTTTCTAT
MpVTC2_Target1_R	AAACATAGAAAGGTTTCTGGGC
MpVTC2_Target2_F	CTCGGCCTCGGATATAATAGCC
MpVTC2_Target2_R	AAACGGCTATTATATCCGAGGC
RV-M	GAGCGGATAACAATTTCACACAGG
attL2	GTAACATCAGAGATTTTGAGACAC
M13-47	CGCCAGGGTTTTCCCAGTCACGAC
